# Single Cell Expression Analysis of Ductal Carcinoma in Situ Identifies Complex Genotypic-Phenotypic Relationships Altering Epithelial Composition

**DOI:** 10.1101/2023.10.10.561724

**Authors:** Xiaodi Qin, Siri H. Strand, Marissa R. Lee, Aashrith Saraswathibhatla, David G. P. van IJzendoorn, ChunFang Zhu, Sujay Vennam, Sushama Varma, Allison Hall, Rachel E. Factor, Lorraine King, Lunden Simpson, Xiaoke Luo, Graham A. Colditz, Shu Jiang, Ovijit Chaudhuri, E. Shelley Hwang, Jeffrey R. Marks, Kouros Owzar, Robert B. West

## Abstract

To identify mechanisms underlying the growth of ductal carcinoma in situ (DCIS) and properties that lead to progression to invasive cancer, we performed single-cell RNA-sequencing (scRNA-seq) on DCIS lesions and matched synchronous normal breast tissue. Using inferred copy number variations (CNV), we identified neoplastic epithelial cells from the clinical specimens which contained a mixture of DCIS and normal ducts. Phylogenetic analysis based on the CNVs demonstrated intratumoral clonal heterogeneity was associated with significant gene expression differences. We also classified epithelial cells into mammary cell states and found that individual genetic clones contained a mixture of cell states suggesting an ongoing pattern of differentiation after neoplastic transformation. Cell state proportions were significantly different based on estrogen receptor (ER) expression with ER-DCIS more closely resembling the distribution in the normal breast, particularly with respect to cells with basal characteristics. Using deconvolution from bulk RNA-seq in archival DCIS specimens, we show that specific alterations in cell state proportions are associated with progression to invasive cancer. Loss of an intact basement membrane (BM) is the functional definition of invasive breast cancer (IBC) and scRNA-seq data demonstrated that ongoing transcription of key BM genes occurs in specific subsets of epithelial cell states. Examining BM in archival microinvasive breast cancers and an *in vitro* model of invasion, we found that passive loss of BM gene expression due to cell state proportion alterations is associated with loss of the structural integrity of the duct leading to an invasive phenotype. Our analyses provide detailed insight into DCIS biology.

**SIGNIFICANCE:** Single cell analysis reveals that preinvasive breast cancer is comprised of multiple genetic clones and there is substantial phenotypic diversity both within and between these clones. Ductal carcinoma in situ (DCIS) of the breast is a non-invasive condition commonly identified through mammographic screening. A primary diagnosis of DCIS carries little mortality risk on its own, but its presence is a risk factor for subsequent clonally related invasive breast cancer (IBC) (1–5).

---

DCIS is a neoplastic proliferation of mammary epithelial cells within an intact basement membrane (BM). These lesions share virtually all of the genomic alterations found in IBC and therefore no specific genetic events have been associated with disease progression (6), although there are expression signatures that predict progression and benefit of radiotherapy (7,8). While mechanisms of invasion are not well understood, prior genomic analysis at the single epithelial cell level indicates that invasion is commonly polyclonal (9). This is consistent with no single event being responsible for the acquisition of the invasive phenotype. Processes that have been proposed as mechanisms of invasion include active degradation of the BM by the neoplastic cells, loss of myoepithelial cells which may serve as a cellular barrier to invasion, and mechanical pressures from the proliferative and expanding duct (10–14).

Single-cell RNA sequencing (scRNA-seq) has emerged as a valuable tool to understand tissue composition and expression at single-cell and whole-transcriptome resolution. A recent application of this approach to DCIS concluded that significant intra- and inter-tumoral heterogeneity exists (15); however, insights into the genesis of DCIS heterogeneity was limited by the lack of patient-matched normal samples. As part of the Human Tumor Atlas Network (HTAN), we focused on changes in cellular composition and phenotypes that occur between normal breast and DCIS starting from scRNA-seq data generated on DCIS and matched synchronous normal breast tissue. We observed significant alterations in epithelial cell states and transcriptome heterogeneity which accompanied intratumoral clonality. We extended the study to bulk RNA-seq data sets and analyses of DCIS and risk of progression to IBC in both patient data and an *in vitro* model. We hypothesized that altered composition of the DCIS ducts leads to a loss of ductal integrity and promotes subsequent invasion.
