## Supplementary Table 1 for "Single Cell Expression Analysis of Ductal Carcinoma in Situ Identifies Complex Genotypic-Phenotypic Relationships Altering Epithelial Composition"

### Sheet: S1. PatientCharacteristics
Case ID	DCIS	Normal	Race	Ethnicity	Age	BMI	Parity	Hormone Use
01	1	1	White	not Hispanic/Latino	76	23.82 kg/m²	0	HRT 20yrs
02	1		White	not Hispanic/Latino	30	24.26 kg/m²	0	No
03		1	White	not Hispanic/Latino	67	70.69 kg/m²	1	HRT 2yrs
04		1	White	not Hispanic/Latino	72	28.11 kg/m²	2	HRT 5yrs
05	1		White	not Hispanic/Latino	35	22.64 kg/m²	1	No
06	1	1	White	not Hispanic/Latino	61	29.37 kg/m²	2	No
07	2		White	not Hispanic/Latino	53	24.00 kg/m²	2	No
08	1	1	AA	not Hispanic/Latino	44	24.55 kg/m²	2	No
09	1	1	Asian	not Hispanic/Latino	47	23.7 kg/m²	2	No
11	1		White	not Hispanic/Latino	75	24.0 kg/m²	NA	NA
12	1		White	not Hispanic/Latino	58	NA	2	NA
13	1		White	not Hispanic/Latino	57	31.16 kg/m²	NA	Yes
15	1	1	White	not Hispanic/Latino	24	28.52 kg/m²	0	No
16	1		AA/White	not Hispanic/Latino	47	23.66 kg/m²	2	No
