## Supplementary Table 6 for "Single Cell Expression Analysis of Ductal Carcinoma in Situ Identifies Complex Genotypic-Phenotypic Relationships Altering Epithelial Composition"

### Sheet: SampleSets
Sample set	Sample type	scRNA		WGS	RNA	IF/ISH
		Patients	Samples	Samples	Samples	Patients
Sample set 1 (TA578)	DCIS	12	13	8	12
	Normal	7	7	0	3
	TOTAL	14	20	8	15
Sample set 2 (S3S DCIS)	DCIS				42
	Invasive				42
	Normal				42
	TOTAL				126
Sample set 3 (DCIS Atlas)	DCIS from patients with no recurrance				163
	DCIS from patients with IBC recurrance				69
	TOTAL				232
Sample set 4 (Microinvasive)	DCIS
	TOTAL					13
